# Calibrating for absolute microbiome abundances without spike-ins

**DOI:** 10.64898/2026.02.26.708180

**Authors:** Nimrod T. de Wit, Amulya Baral, Alessandro Fuschi, Guusje Jacobs, Sharona de Rijk, Rozemarijn Q. J. van der Plaats, Ágnes Becsei, Jesse Kerkvliet, Rebecca Freitag, Martina Vojtková, Christian Brinch, Heike Schmitt, Patrick Munk

## Abstract

Metagenomics is a widely used approach in microbiome research. However, a major limitation of metagenomic datasets is their compositional nature, which prevents direct quantification of absolute abundances and complicates cross-sample comparisons. Existing strategies for absolute quantification typically require additional experiments or spike-in controls. Here, we introduce the MetaGenome Calibrator (MGCalibrator), a new tool that enables spike-in free, absolute abundance estimation based on routine DNA concentration measurements.

We validated the accuracy of absolute abundances obtained with MGCalibrator against qPCR for 5 targets. Our results show a strong correlation with qPCR data, indicating that MGCalibrator enables qPCR-like trend analyses. For *Bacteroides dorei*, the estimated abundances were highly similar between the two methods (r2 = 0.98, y = 1.00x). For other targets like crAssphage or the bacterial 16S rRNA gene, qPCR values were underrepresented by a factor of 7 or overrepresented by a factor of 4. Benchmarking with synthetic microbiome data demonstrated that our method accurately determines copy numbers in sequencing datasets, and application to whole-cell mock community samples produced expected values based on known extraction biases. In an extraction-bias-free experiment, MGCalibrator accurately quantified genome copy numbers within a twofold range in 98% of cases and determined 16S rRNA gene copies within 1.6-fold or less.

Finally, we applied MGCalibrator to track temporal trends in antibiotic resistance genes (ARGs) in wastewater treatment plants in two Dutch provincial capitals. We observed an overall increase in ARGs—such as *sul2* in Utrecht and *qnrS5* in Houtrust—likely driven by rising bacterial loads. Our findings demonstrate that MGCalibrator provides robust calibration of metagenomic data, paving the way for metagenomics to play a central role in future surveillance by enabling trend analysis across thousands of genetic targets, similar to the capabilities of qPCR for individual genes. The source code and documentation for MGCalibrator are available at github.com/NimroddeWit/MGCalibrator.
