## Supplementary Tables for "Calibrating for absolute microbiome abundances without spike-ins"

### Sheet: Supp. Table 1 - Synthetic Data
Accession	Organism	Sequence	Sequence size (Mb)	Relative Abundance	Depth (5 Gb)	Depth (0.5 Gb)	Depth (0.05 Gb)
GCF_000227705.2	Thermobacillus composti	plasmid pTHECO01	0.149	11.29	379.79	37.98	3.8
GCF_000255115.2	Desulfosporosinus acidiphilus	plasmid pDESACI_02	0.004	9.44	317.55	31.76	3.18
GCF_000092985.1	Nocardiopsis dassonvillei	chromosome	0.775	6.7	225.38	22.54	2.25
GCF_000328685.1	Natronococcus occultus	plasmid 1	0.013	6.59	221.68	22.17	2.22
GCA_042638385.1	Edwardsiella ictaluri	plasmid pEi-103-4_8	0.005	6.24	209.91	20.99	2.1
GCF_000227705.2	Thermobacillus composti	chromosome	4.356	5.64	189.72	18.97	1.9
GCF_000242255.2	Frateuria aurantia	chromosome	3.603	5.14	172.9	17.29	1.73
GCA_021431945.1	Vibrio cholerae	plasmid unnamed1	0.048	4.12	138.59	13.86	1.39
GCF_000143845.1	Olsenella uli	chromosome	2.052	3.99	134.22	13.42	1.34
GCF_000230715.2	Natronobacterium gregoryi	chromosome	3.788	3.9	131.19	13.12	1.31
GCF_000255115.2	Desulfosporosinus acidiphilus	plasmid pDESACI_01	0.06	3.67	123.46	12.35	1.23
GCA_042638385.1	Edwardsiella ictaluri	plasmid pEi-103-86_2	0.086	3.12	104.95	10.5	1.05
GCA_042638385.1	Edwardsiella ictaluri	plasmid pEi-103-82_5	0.083	2.77	93.18	9.32	0.93
GCF_000252995.1	Salmonella bongori	chromosome	4.46	2.65	89.14	8.91	0.89
GCF_000015865.1	Clostridium thermocellum	chromosome	3.843	2.3	77.37	7.74	0.77
GCF_000328685.1	Natronococcus occultus	plasmid 2	0.288	2.2	74.01	7.4	0.74
GCF_000013285.1	Clostridium perfringens	chromosome	3.257	2	67.28	6.73	0.67
GCF_000023785.1	Hirschia baltica	plasmid pHbal01	0.084	1.89	63.58	6.36	0.64
GCF_000231385.2	Desulfosporosinus meridiei	chromosome	4.874	1.47	49.45	4.94	0.49
GCA_000018625.1	Salmonella enterica	chromosome	4.601	1.32	44.4	4.44	0.44
GCF_000327065.1	Pseudomonas stutzeri	plasmid pPSEST02	0.01	1.23	41.38	4.14	0.41
JQ995537.1	CrAssphage	virus	0.097	1.1	37	3.7	0.37
GCF_000327065.1	Pseudomonas stutzeri	plasmid pPSEST03	0.003	1.02	34.31	3.43	0.34
GCF_000005845.2	Escherichia coli	chromosome	4.642	0.97	32.63	3.26	0.33
GCF_000235405.2	Fervidobacterium pennivorans	chromosome	2.166	0.96	32.29	3.23	0.32
GCF_000143985.1	Spirochaeta smaragdinae	chromosome	4.654	0.9	30.28	3.03	0.3
GCF_000865725.1	influenza	virus	0.014	0.88	29.6	2.96	0.3
GCF_000092825.1	Segniliparus rotundus	chromosome	3.158	0.87	29.27	2.93	0.29
GCF_000025905.1	Coraliomargarita akajimensis	chromosome	3.751	0.74	24.89	2.49	0.25
GCF_000328685.1	Natronococcus occultus	chromosome	4.314	0.73	24.56	2.46	0.25
GCF_000255115.2	Desulfosporosinus acidiphilus	chromosome	4.991	0.52	17.49	1.75	0.17
GCF_000011325.1	Corynebacterium glutamicum	chromosome	3.309	0.52	17.49	1.75	0.17
GCF_000325705.1	Echinicola vietnamensis	chromosome	5.608	0.47	15.81	1.58	0.16
GCA_021431945.1	Vibrio cholerae	chromosome	3.079	0.46	15.47	1.55	0.15
GCA_042638385.1	Edwardsiella ictaluri	chromosome	3.784	0.35	11.77	1.18	0.12
GCF_000327065.1	Pseudomonas stutzeri	plasmid pPSEST01	0.013	0.32	10.76	1.08	0.11
GCF_000233715.2	Desulfotomaculum gibsoniae	chromosome	4.856	0.31	10.43	1.04	0.1
GCF_000092125.1	Meiothermus silvanus	plasmid pMESIL01	0.348	0.22	7.4	0.74	0.07
GCF_000092125.1	Meiothermus silvanus	plasmid pMESIL02	0.124	0.22	7.4	0.74	0.07
GCF_000023785.1	Hirschia baltica	chromosome	3.54	0.21	7.06	0.71	0.07
GCF_000328525.1	Halovivax ruber	chromosome	3.224	0.19	6.39	0.64	0.06
GCF_000006785.2	Streptococcus pyogenes	chromosome	1.852	0.16	5.38	0.54	0.05
GCF_000092125.1	Meiothermus silvanus	chromosome	3.722	0.11	3.7	0.37	0.04
GCF_000265425.1	Terriglobus roseus	chromosome	5.228	0.05	1.68	0.17	0.02
GCF_000327065.1	Pseudomonas stutzeri	chromosome	4.6	0.05	1.68	0.17	0.02

### Sheet: Supp. Table 2 - ENA Samples
ENA_sample	ENA_first_public	ENA_library_selection	Read_type	ENA_instrument_model	ENA_base_count	MGC_scaling_factor
ERR3813595	2020-01-14	PCR	long-read	MinION	2240000000	1263307
SRR12829160	2022-02-03	RANDOM PCR	short-read	Illumina HiSeq 4000	12300000000	179834
SRR12829161	2022-02-03	RANDOM PCR	short-read	Illumina HiSeq 4000	12000000000	184423
SRR12829162	2022-02-03	RANDOM PCR	short-read	Illumina HiSeq 4000	12100000000	183087
SRR12829163	2022-02-03	RANDOM PCR	short-read	Illumina HiSeq 4000	12100000000	182508
SRR24765780	2024-06-30	RANDOM	short-read	Illumina NovaSeq 6000	12000000000	204427
SRR28476579	2024-03-29	Other	long-read	MinION	335000000	6000313
SRR28476582	2024-03-31	Other	long-read	MinION	245000000	8786562
SRR28476583	2024-03-31	Other	long-read	MinION	272000000	7730408
SRR29111775	2024-12-29	PCR	short-read	Illumina NovaSeq X	456000000	6917057
SRR32316197	2025-02-14	RANDOM	short-read	Illumina NovaSeq 6000	5430000000	356903
SRR32381321	2025-02-19	RANDOM	long-read	GridION	10400000000	245351
SRR32381322	2025-02-20	RANDOM	long-read	GridION	10700000000	217177
SRR33795049	2025-06-04	Size fractionation	short-read	Illumina MiSeq	9140000000	270401

### Sheet: Supp. Table 3 - Sample Info
Sample	ENA Accession	Number of reads (M)	DNA weight (ng)	Scaling Factor
1	ERS28656352	45.8299	5690	726211
2	ERS28656353	38.799	2960	428402
3	ERS28656354	51.1774	5080	562069
4	ERS28656355	42.2879	1900	234676
5	ERS28656356	39.2196	1880	267296
6	ERS28656357	54.9887	7150	730146
7	ERS28656358	62.6744	7680	685054
8	ERS28656359	47.0513	4770	579339
9	ERS28656360	66.3831	7540	644899
10	ERS28656361	65.0404	5280	461961
11	ERS28656362	59.2596	4560	442909
12	ERS28656363	69.9529	4440	358778
13	ERS28656364	54.1778	5200	549327
14	ERS28656365	50.9153	4360	495559
15	ERS28656366	53.5528	3700	395963
16	ERS28656367	38.5026	1050	153878
17	ERS28656368	67.8216	5890	494392
18	ERS28656369	66.5375	5430	465962
19	ERS28656370	54.0446	2020	217405
20	ERS28656371	51.8605	1850	202546
21	ERS28656372	75.4385	4430	318147
22	ERS28656373	40.672	3590	461480
23	ERS28656374	40.5575	1480	207861
24	ERS28656375	50.6469	2540	284725
25	ERS28656376	38.6721	2040	301992
26_Utrecht	ERS28656377	66.3992	4250	358491
27_Utrecht	ERS28656378	63.4922	3740	336007
28_Utrecht	ERS28656379	57.5839	3280	321757
29_Utrecht	ERS28656380	46.4229	4670	572744
30_Utrecht	ERS28656381	52.9758	4940	521859
31_Utrecht	ERS28656382	73.0762	4140	315898
32_Utrecht	ERS28656383	69.6527	6690	529335
33_Houtrust	ERS28656384	43.2537	2990	403465
34_Houtrust	ERS28656385	58.5855	3540	350481
35_Houtrust	ERS28656386	51.6756	2260	240727
36_Houtrust	ERS28656387	44.5563	3160	399653
37_Houtrust	ERS28656388	48.0536	3350	391400
38_Houtrust	ERS28656389	60.0068	2640	247632
39_Houtrust	ERS28656390	49.6571	2830	311550
40_Houtrust	ERS28656391	53.1154	7680	817004
41_Mock	ERS28656392	47.324	8870	1.07151e+06
42_Mock	ERS28656393	56.8911	6940	662919

### Sheet: Supp. Table 4 - qPCR Info
Target	Primer name	Primer sequence	Amplicon size (bp)	Detection	Reaction mixture	Ta oC	Cycling / primer conc. / probe conc.	References
16S rRNA	P1 / 341F	CCTACGGGAGGCAGCAG	193-194	SYBR	Lightcycler 480 SYBR Green I Master (2x)	60	Two steps 10s + 20s (also 15s + 60s), 45 cycles / 0.4 µM	[1-3]
	P2 / 518R	ATTACCGCGGCTGCTGG
blaCTX-M1	RTCTXM-F	CTATGGCACCACCAACGATA	103	SYBR	Lightcycler 480 SYBR Green I Master (2x)	60	Two steps 15s + 20s, 45 cycles / 0.3 µM	[4-6]
	RTCTXM-R	ACGGCTTTCTGCCTTAGGTT
vanA	vanAF	CATGGCAAGTCAGGTGAAGA	187	SYBR	Lightcycler 480 SYBR Green I Master (2x)	58	Two steps 15s + 30s, 45 cycles / 0.2 µM	[7]
	vanAR	CCACCGGCCTATCATCTTT
CrAssphage	CPQ_056 - F	CAGAAGTACAAACTCCTAAAAAACGTAGAG	126	Taqman	Bio-Rad iQ Multiplex Powermix	60	Two steps 15s + 60s, 40 cycles / 1 µM / 0.08 µM	[8]
	CPQ_056 - R	GATGACCAATAAACAAGCCATTAGC
	CPQ_056 - P	AATAACGATTTACGTGATGTAAC
Bacteroides dorei (HF183)	HF183 - F	ATCATGAGTTCACATGTCCG	167	Taqman	LightCycler® 480 Probes Master (2x)	60	Two steps 10s + 45s, 40 cycles / 1 µM / 0.08 µM	[9]
	HF183 - R	CGTAGGAGTTTGGACCGTGT
	HF183 - P	CTGAGAGGAAGGTCCCCCACATTGGA
References
1	Muyzer, G., E. C. de Waal and A. G. Uitterlinden (1993). "Profiling of complex microbial populations by denaturing gradient gel electrophoresis analysis of polymerase chain reaction-amplified genes coding for 16S rRNA." Appl.Environ.Microbiol. 59(3): 695-700.
2	Uyaguari-Diaz, M. I., M. Chan, B. L. Chaban, M. A. Croxen, J. F. Finke, J. E. Hill, M. A. Peabody, T. Van Rossum, C. A. Suttle, F. S. L. Brinkman, J. Isaac-Renton, N. A. Prystajecky and P. Tang (2016). "A comprehensive method for amplicon-based and metagenomic characterization of viruses, bacteria, and eukaryotes in freshwater samples." Microbiome 4(1): 20.
3	Sandberg, K. D., S. Ishii and T. M. LaPara (2018). "A Microfluidic Quantitative Polymerase Chain Reaction Method for the Simultaneous Analysis of Dozens of Antibiotic Resistance and Heavy Metal Resistance Genes." Environmental Science & Technology Letters 5(1): 20-25.
4	Marti, E., J. Jofre and J. L. Balcazar (2013). "Prevalence of Antibiotic Resistance Genes and Bacterial Community Composition in a River Influenced by a Wastewater Treatment Plant." PLOS ONE 8(10): e78906.
5	Herrig, I., S. Fleischmann, J. Regnery, J. Wesp, G. Reifferscheid and W. Manz (2020). "Prevalence and seasonal dynamics of blaCTX-M antibiotic resistance genes and fecal indicator organisms in the lower Lahn River, Germany." PLoS One 15(4): e0232289.
6	Lee, J., F. Ju, A. Maile-Moskowitz, K. Beck, A. Maccagnan, C. S. McArdell, M. Dal Molin, F. Fenicia, P. J. Vikesland, A. Pruden, C. Stamm and H. Bürgmann (2021). "Unraveling the riverine antibiotic resistome: The downstream fate of anthropogenic inputs." Water Research 197: 117050.
7	Subirats, J., X. Triadó-Margarit, L. Mandaric, V. Acuña, J. L. Balcázar, S. Sabater and C. M. Borrego (2017). "Wastewater pollution differently affects the antibiotic resistance gene pool and biofilm bacterial communities across streambed compartments." Molecular Ecology 26(20): 5567-5581.
8	Stachler E., C. Kelty, M. Sivaganesan, X. Li, K. Bibby, O. C. Shanks (2017). "Quantitative CrAssphage PCR Assays for Human Fecal Pollution Measurement." Environmental Science & Technology 51(16): 9146-9154
9	Haugland, R. A., M. Varma, M. Sivaganesan, C. Kelty, L. Peed, O. C. Shanks (2010). "Evaluation of genetic markers from the 16S rRNA gene V2 region for use in quantitative detection of selected Bacteroidales species and human fecal waste by qPCR." Systematic and Applied Microbiology 33(6): 348-357

### Sheet: Supp. Table 5 - gBlocks
Targets	gBlock length (bp)	gBlock sequence
Bacteroides dorei (HF183) and crAssphage	1534	GAAGATTAATCCAGGATGGGATCATGAGTTCACATGTCCGCATGATTAAAGGTATTTTCCGGTAGACGATGGGGATGCGTTCCATTAGATAGTAGGCGGGGTAACGGCCCACCTAGTCAACGATGGATAGGGGTTCTGAGAGGAAGGTCCCCCACATTGGAACTGAGACACGGTCCAAACTCCTACGGGAGGCAGCAGTGAGGAATATGCTGAACAAACTGCTAATGCAGAAGTACAAACTCCTAAAAAACGTAGAGGTAGAGGTATTAATAACGATTTACGTGATGTAACTCGTAAAAAGTTTGATGAACGTACTGATTGTAATAAAGCTAATGGCTTGTTTATTGGTCATCTTGAAGATGTTAAAGTTGATTCAGCAACAAATCCCAGGTGCTAGAT…
16S rRNA, vanA, and blaCTX-M1	887	TTTTTCCTACGGGAGGCAGCAGTGGGGAATATTGCACAATGGGCGCAAGCCTGATGCAGCCATGCCGCGTGTATGAAGAAGGCCTTCGGGTTGTAAAGTACTTTCAGCGGGGAGGAAGGGAGTGAAGTTAATACCTTCACTCATTGACGTTACCCGCAGAAGAAGCACCGGCTAACTCCGTGCCAGCAGCCGCGGTAATTTTTTGCCTTGATGTTACCCGAGAGCTTGGCACCCAGCCTGCGCGAGCAGCTGTCGCGTGCACGGGCATGGTGGCTGAAGGACCAGGCCGAGGGCCGCAGCGGCGTTGCGCTTCCCGACGCCCTTGAGCGGAAGTATCCGCGCGCCGGGCATTCCTGGCCGTGGTTCTGGGTTTTTGCGCAGCACACGCATTCGACCGAT…

### Sheet: Supp. Table 6 - PanRes Genes
Gene	PanRes2_ID
vanA	pan_1434
vanA	pan_5959
blaCTX-M	pan_27
blaCTX-M	pan_81
blaCTX-M	pan_97
blaCTX-M	pan_112
blaCTX-M	pan_142
blaCTX-M	pan_143
blaCTX-M	pan_173
blaCTX-M	pan_217
blaCTX-M	pan_248
blaCTX-M	pan_255
blaCTX-M	pan_322
blaCTX-M	pan_408
blaCTX-M	pan_499
blaCTX-M	pan_504
blaCTX-M	pan_510
blaCTX-M	pan_515
blaCTX-M	pan_536
blaCTX-M	pan_562
blaCTX-M	pan_590
blaCTX-M	pan_668
blaCTX-M	pan_675
blaCTX-M	pan_678
blaCTX-M	pan_683
blaCTX-M	pan_684
blaCTX-M	pan_711
blaCTX-M	pan_776
blaCTX-M	pan_1018
blaCTX-M	pan_1120
blaCTX-M	pan_1123
blaCTX-M	pan_1124
blaCTX-M	pan_1184
blaCTX-M	pan_1187
blaCTX-M	pan_1188
blaCTX-M	pan_1320
blaCTX-M	pan_1367
blaCTX-M	pan_1438
blaCTX-M	pan_1460
blaCTX-M	pan_1511
blaCTX-M	pan_1557
blaCTX-M	pan_1626
blaCTX-M	pan_1659
blaCTX-M	pan_1664
blaCTX-M	pan_1669
blaCTX-M	pan_1678
blaCTX-M	pan_1699
blaCTX-M	pan_1718
blaCTX-M	pan_1723
blaCTX-M	pan_1743
blaCTX-M	pan_1748
blaCTX-M	pan_1753
blaCTX-M	pan_1766
blaCTX-M	pan_1781
blaCTX-M	pan_1788
blaCTX-M	pan_1789
blaCTX-M	pan_1805
blaCTX-M	pan_1831
blaCTX-M	pan_1840
blaCTX-M	pan_1963
blaCTX-M	pan_1978
blaCTX-M	pan_1980
blaCTX-M	pan_1984
blaCTX-M	pan_2002
blaCTX-M	pan_2011
blaCTX-M	pan_2016
blaCTX-M	pan_2021
blaCTX-M	pan_2033
blaCTX-M	pan_2037
blaCTX-M	pan_2039
blaCTX-M	pan_2161
blaCTX-M	pan_2168
blaCTX-M	pan_2219
blaCTX-M	pan_2320
blaCTX-M	pan_2321
blaCTX-M	pan_2349
blaCTX-M	pan_2351
blaCTX-M	pan_2355
blaCTX-M	pan_2358
blaCTX-M	pan_2363
blaCTX-M	pan_2407
blaCTX-M	pan_2418
blaCTX-M	pan_2425
blaCTX-M	pan_2442
blaCTX-M	pan_2444
blaCTX-M	pan_2445
blaCTX-M	pan_2479
blaCTX-M	pan_2480
blaCTX-M	pan_2484
blaCTX-M	pan_2486
blaCTX-M	pan_2489
blaCTX-M	pan_2493
blaCTX-M	pan_2536
blaCTX-M	pan_2558
blaCTX-M	pan_2562
blaCTX-M	pan_2840
blaCTX-M	pan_2841
blaCTX-M	pan_2913
blaCTX-M	pan_2940
blaCTX-M	pan_2976
blaCTX-M	pan_3010
blaCTX-M	pan_3013
blaCTX-M	pan_3017
blaCTX-M	pan_3224
blaCTX-M	pan_3280
blaCTX-M	pan_3342
blaCTX-M	pan_3364
blaCTX-M	pan_3405
blaCTX-M	pan_3517
blaCTX-M	pan_3527
blaCTX-M	pan_3706
blaCTX-M	pan_3933
blaCTX-M	pan_4485
blaCTX-M	pan_4600
blaCTX-M	pan_4639
blaCTX-M	pan_4666
blaCTX-M	pan_5023
blaCTX-M	pan_5098
blaCTX-M	pan_5333
blaCTX-M	pan_5407
blaCTX-M	pan_5674
blaCTX-M	pan_6467
blaCTX-M	pan_7488
blaCTX-M	pan_8270
blaCTX-M	pan_8489
blaCTX-M	pan_9099
blaCTX-M	pan_9501
blaCTX-M	pan_9885
blaCTX-M	pan_11184
blaCTX-M	pan_11784
blaCTX-M	pan_11877
blaCTX-M	pan_11880
blaCTX-M	pan_12250
blaCTX-M	pan_12309
blaCTX-M	pan_12337
blaCTX-M	pan_12472
blaCTX-M	pan_12596
blaCTX-M	pan_12606
blaCTX-M	pan_13248

### Sheet: Supp. Table 7 - qPCR Values
Sample	ENA Accession	16S rRNA	Bacteroides dorei	CrAssphage	blaCTX-M	vanA
1	ERS28656352	2.73571e+10	1.25971e+07	231801	2.27956e+06
2	ERS28656353	1.28906e+10	1.00327e+07	166980	2.39322e+06	436709
3	ERS28656354	3.9536e+10	2.84766e+07	1.61175e+06	1.96995e+06	2.55147e+06
4	ERS28656355	1.60778e+10	1.12776e+07	613439	474229
5	ERS28656356	1.56211e+10	9.81317e+06	683492	445883
6	ERS28656357	4.03029e+10	1.61198e+07	2.26174e+06	1.38772e+06
7	ERS28656358	5.46318e+10	1.81774e+07	2.22135e+06	1.46165e+06
8	ERS28656359	3.4783e+10	1.61708e+07	1.65293e+06	1.17613e+06	758147
9	ERS28656360	4.46515e+10	3.43155e+07	1.11993e+06	1.06361e+06
10	ERS28656361	2.58249e+10	3.252e+07	915229	1.13122e+06
11	ERS28656362	4.16143e+10	1.8467e+07	1.05337e+06	1.30055e+06	9.29072e+06
12	ERS28656363	4.52271e+10	1.9181e+07	1.09203e+06	1.14229e+06	7.81193e+06
13	ERS28656364	2.62417e+10	1.812e+07	2.31954e+06	1.71347e+06
14	ERS28656365	2.11748e+10	2.0049e+07	1.47818e+06	1.37875e+06	1.48366e+06
15	ERS28656366	1.94211e+10	1.71177e+07	994338	1.4664e+06	851930
16	ERS28656367	3.4572e+09	4.08796e+06	510430	2.70718e+06
17	ERS28656368	2.58249e+10	2.11559e+07	1.68907e+06	1.07053e+06
18	ERS28656369	2.82473e+10	1.73904e+07	1.74476e+06	1.78148e+06
19	ERS28656370	5.192e+09	9.87541e+06	703487	1.02966e+06
20	ERS28656371	4.29821e+09	9.90668e+06	654558	2.62077e+06
21	ERS28656372	1.69772e+10	1.24388e+07	1.58867e+06	5.01407e+06
22	ERS28656373	1.08091e+10	1.67431e+07	1.18215e+06	3.93125e+06
23	ERS28656374	8.05101e+09	5.53743e+06	959136	3.44167e+06
24	ERS28656375	9.47922e+09	8.09209e+06	1.61175e+06	2.09518e+06
25	ERS28656376	8.23351e+09	6.4652e+06	1.28433e+06	1.54954e+06
26_Utrecht	ERS28656377	3.16985e+10	3.94366e+07	830356	961852	8.47911e+06
27_Utrecht	ERS28656378	2.67507e+10	3.28299e+07	800959	693136	7.78735e+06
28_Utrecht	ERS28656379	2.3686e+10	2.82971e+07	731940	1.93825e+06	2.69192e+06
29_Utrecht	ERS28656380	3.32582e+10	3.71376e+07	615654	1.8886e+06	2.32491e+07
30_Utrecht	ERS28656381	2.93538e+10	3.98124e+07	1.08418e+06	2.12944e+06
31_Utrecht	ERS28656382	1.83333e+10	1.77796e+07	1.13211e+06	1.30478e+06	3.52456e+07
32_Utrecht	ERS28656383	3.31519e+10	4.56094e+07	915229	305064	9.0451e+07
33_Houtrust	ERS28656384	1.70863e+10	2.27515e+07	622348	268811
34_Houtrust	ERS28656385	2.09724e+10	1.39823e+07	734583	251109
35_Houtrust	ERS28656386	1.4512e+10	2.63432e+06	451557	252743
36_Houtrust	ERS28656387	2.75329e+10	2.55746e+07	664064	522700
37_Houtrust	ERS28656388	2.5578e+10	1.66902e+07	938615	695388	1.18429e+07
38_Houtrust	ERS28656389	1.02364e+10	1.07214e+07	945406	363468
39_Houtrust	ERS28656390	1.27674e+10	3.09161e+07	1.02712e+06	791735
40_Houtrust	ERS28656391	5.60494e+10	3.48623e+07	792345	374236
